# Electrical activity between skin cells regulates melanoma initiation

**DOI:** 10.1101/2021.12.19.473393

**Authors:** Mohita Tagore, Emiliano Hergenreder, Shruthy Suresh, Maayan Baron, Sarah C. Perlee, Stephanie Melendez, Travis J. Hollmann, Trey Ideker, Lorenz Studer, Richard M. White

## Abstract

Oncogenes can only initiate tumors in certain cellular contexts, which is referred to as oncogenic competence. In melanoma, whether cells in the microenvironment can endow such competence remains unclear. Using a combination of zebrafish transgenesis coupled with human tissues, we demonstrate that GABAergic signaling between keratinocytes and melanocytes promotes melanoma initiation by BRAF^V600E^. GABA is synthesized in melanoma cells, which then acts on GABA-A receptors on keratinocytes. Electron microscopy demonstrates synapse-like structures between keratinocytes and melanoma cells, and multi-electrode array analysis shows that GABA acts to inhibit electrical activity in melanoma/keratinocyte co-cultures. Genetic and pharmacologic perturbation of GABA synthesis abrogates melanoma initiation in vivo. These data suggest that electrical activity across the skin microenvironment determines the ability of oncogenes to initiate melanoma.
