## Supplementary material for "Electrical activity between skin cells regulates melanoma initiation": Table S1 - LOPAC Screen Results

### Sheet: Sheet1
Fold change (over DMSO)	Supplier identifier	Compound name	Class	Enzyme	Action	Selectivity	Description
19	A4147	3-Amino-1-propanesulfonic acid sodium	GABA		Agonist	GABA-A	GABA-A receptor agonist
12	T7205	Tegafur	Apoptosis				Tegafur is a pro-drug of 5-fluorouracil, an antimetabolite used as an antineoplastic agent
7	S7936	SB 205384	GABA		Modulator	GABA-A	GABA-A receptor modulator selective for the alpha3beta2gamma2 subunit combination
5	P2016	3-alpha,21-Dihydroxy-5-alpha-pregnan-20-one	GABA		Modulator	GABA-A	Positive allosteric modulator of GABA-A receptors
5	S2812	SNC80	Opioid		Agonist	delta	delta Opioid receptor agonist
4	N4163	Nemadipine-A	Ca2+ Channels		Antagonist	L-type (alpha1)	An L-type calcium channel alpha1-subunit antagonist.
4	R2530	Ropinirole hydrochloride	Dopamine		Agonist	D3	Agonist at the D2 and D3 dopamine receptor subtypes, binding with higher affinity to D3 than to D2 or D4
3.8	SML0552	Tirapazamine	Apoptosis		Inducer		Under hypoxic conditions, tirapazamine is a potent cytotoxic agent that induces apoptosis.
3.8	S006	Ketanserin tartrate	Serotonin		Antagonist	5-HT2	Selective 5-HT2 serotonin receptor blocker
3	D1064	Dihydrokainic acid	Glutamate		Blocker	Kainate	Non-transportable glutamate analog that blocks glutamate receptors
3	I18008	Isonipecotic acid	GABA		Agonist	GABA-A	GABA-A receptor agonist
3	N149	Nimodipine	Ca2+ Channel		Antagonist	L-type	Potent L-type Ca2+ channel antagonist
3	M4699	MTEP hydrochloride	Excitatory Amino Acids		Antagonist	mGluR5	MTEP is a potent and highly selective antagonist for mGluR5.
2.75	S3378	Spironolactone	Hormone		Antagonist	Mineralocorticoid	Competitive antagonist of the cytoplasmic aldosterone receptor; diuretic
2.75	G7795	Ganaxolone	GABA		Modulator	GABA-A	Positive allosteric modulator of GABA-A receptors
2.75	B138	BTCP hydrochloride	Dopamine		Blocker	Reuptake	Selective blocker of dopamine reuptake
2.75	A5181	Anisotropine methyl bromide	Muscarinic		Antagonist		is a muscarinic antagonist and antispasmodic
2.5	T2952	Tetrabenazine	Neurotransmission	Enzyme	Inhibitor	VMAT	Reversible type 2 vesicular monoamine transporter (VMAT) inhibitor. It depletes dopamine stores.
2.5	O1141	Olanzapine	Dopaminergics		Antagonists	5-HT2, D1/D2	Olanzapine is a 5-HT2 serotonin and D1/D2 dopamine receptor antagonist
2.5	O111	(±)-Octoclothepin maleate	Dopamine		Antagonist	D2	D2 Dopamine receptor antagonist; serotonin receptor antagonist
1.75	V7264	Venlafaxine hydrochloride	Serotonin		Reuptake	5-HT and NE	Dual serotonin and norepinephrine reuptake inhibitor. Antidepressant.
1.5	N1530	Nomifensine maleate	Dopamine		Inhibitor	Reuptake	Dopamine reuptake inhibitor; antidepressant
1.25	F100	Fluspirilene	Dopamine		Antagonist	D2/D1	Dopamine receptor antagonist; antipsychotic
1.25	F8257	Flunarizine dihydrochloride	Ion Pump		Blocker	Na+/Ca2+ channel	Ca2+/Na+ channel blocker; vasodilator
1.25	B5311	Biperiden hydrochloride	Cholinergic		Antagonist	muscarinic	Non-selective muscarinic acetylcholine receptor antagonist; antiparkinsonian
1.25	C7005	DL-Cycloserine	Sphingolipid	Enzyme	Inhibitor	Ketosphinganine synthase, Alanine aminotransferase	Alanine aminotransferase inhibitor; blocks sphingosine biosynthesis by inhibition of ketosphinganine synthetase
1.25	E7906	Esomeprazole magnesium dihydrate	Ion Channel		Inhibitor		Esomeprazole magnesium dihydrate is a leading proton pump inhibitor.
1.25	E7138	Ethosuximide	Anticonvulsant				Inhibits voltage-gated sodium channels; used for the treatment of absence-type seizures
